# The Rice Plastidial Phosphorylase Participates Directly In Both Sink And Source Processes

**DOI:** 10.1101/2020.07.09.191585

**Authors:** Kaan Koper, Seon-Kap Hwang, Magnus Wood, Salvinder Singh, Asaph Cousins, Helmut Kirchhoff, Thomas W. Okita

## Abstract

A distinctive structural feature of the higher plant plastidial starch phosphorylase (Pho1) is a 50 to 82 amino acid long peptide (L50 - L82), which is absent in phosphorylases from non-plant organisms. To study the function of the rice Pho1 L80 peptide, we complemented a *pho1^−^* rice mutant (BMF136) with the wildtype Pho1 gene or with a Pho1 gene lacking the L80 region (Pho1ΔL80). While expression of Pho1 in BMF136 restored normal wildtype phenotype, the introduction of Pho1ΔL80 enhanced growth rate and plant productivity above wildtype levels. Mass spectrometry analysis of proteins captured by anti-Pho1 showed the surprising presence of PsaC, the terminal electron acceptor/donor subunit of photosystem I (PSI). This unexpected interaction was substantiated by reciprocal immobilized protein pulldown assays of seedling extracts and supported by the presence of Pho1 on isolated PSI complexes resolved by blue native gels. Spectrophotometric studies showed that Pho1ΔL80 plants exhibited modified PSI and enhanced CO_2_ assimilation properties. Collectively, these findings indicate that the higher plant Pho1 has dual roles as a potential modulator of source and sink processes.
