## Supplemental Table 1 for "The Rice Plastidial Phosphorylase Participates Directly In Both Sink And Source Processes"

### Sheet: IP
Supplementary Table I. Pho1 captured proteins identified by LC-MS/MS
Peptide false discovery rate (FDR): 0.05%
Minimum peptide number for protein identification: 1
Unique peptide number for quantification: 1
	# Proteins	# Unique Peptides	# Peptides	# PSMs	Group Description	Found in Samples: [S2] PhoI Sample	Found in Samples: [S1] IgG Sample	Exp. q-value Sequest HT
Trial-1	1	2	2	3	[Master Protein] Photosystem I iron-sulfur center (PsaC)	High	Not Found	0.0543012
	7	28	28	41	[Master Protein] Alpha-1,4 glucan phosphorylase OS=Oryza sativa subsp. japonica GN=pho1 PE=3 SV=1	High	Low	0
	1	6	6	6	[Master Protein] Clathrin light chain 2	High	Not Found	0.0543012
	1	12	12	16	[Master Protein] 4-alpha-glucanotransferase DPE1, chloroplastic/amyloplastic	Medium	Low	0.0543012
Trial-2	29	1	1	1	[Master Protein] Putative uncharacterized protein OS=Oryza sativa subsp. japonica GN=OsJ_22175 PE=4 SV=1	High	Not Found	0
	5	7	7	9	[Master Protein] Alpha-1,4 glucan phosphorylase OS=Oryza sativa subsp. japonica GN=pho1 PE=3 SV=1	High	Not Found	0
	14	1	1	1	[Master Protein] Putative uncharacterized protein OS=Oryza sativa subsp. japonica GN=OsJ_18543 PE=3 SV=1	High	Not Found	0
	6	1	1	1	[Master Protein] Os03g0670700 protein OS=Oryza sativa subsp. japonica GN=Os03g0670700 PE=4 SV=1	High	Not Found	0
	1	2	2	2	[Master Protein] Photosystem I iron-sulfur center OS=Oryza sativa subsp. Japonica (PsaC) GN=psaC PE=3 SV=1	High	Not Found	0
	1	1	6	10	[Master Protein] Os05g0366900 protein OS=Oryza sativa subsp. japonica GN=Os05g0366900 PE=2 SV=1	High	Not Found	0
	1	1	6	10	[Master Protein] Putative uncharacterized protein OJ1393_A07.2 OS=Oryza sativa subsp. japonica GN=OJ1393_A07.2 PE=4 SV=1	High	Not Found	0
	1	1	1	1	[Master Protein] Putative helicase OS=Oryza sativa subsp. japonica GN=OSJNBa0075A10.8 PE=4 SV=1	High	Not Found	0
	3	1	1	1	[Master Protein] 60S acidic ribosomal protein P3 OS=Oryza sativa subsp. japonica GN=Os06g0701400 PE=3 SV=3	High	Not Found	0
	1	1	1	1	[Master Protein] Os07g0604100 protein OS=Oryza sativa subsp. japonica GN=OSJNBb0040H10.10 PE=4 SV=1	High	Not Found	0
	1	1	1	1	[Master Protein] Os08g0215200 protein (Fragment) OS=Oryza sativa subsp. japonica GN=Os08g0215200 PE=4 SV=1	High	Not Found	0
	3	1	1	1	[Master Protein] Putative uncharacterized protein OS=Oryza sativa subsp. japonica GN=OsJ_34455 PE=4 SV=1	High	Not Found	0
	2	1	1	1	[Master Protein] Os05g0548100 protein OS=Oryza sativa subsp. japonica GN=OSJNOa0014E02.4 PE=2 SV=1	High	Not Found	0
	1	1	1	1	[Master Protein] Os09g0484200 protein OS=Oryza sativa subsp. japonica GN=Os09g0484200 PE=2 SV=1	High	Not Found	0
	3	1	1	1	[Master Protein] Transposon protein, putative, CACTA, En/Spm sub-class OS=Oryza sativa subsp. japonica GN=LOC_Os03g29600 PE=4 SV=1	High	Not Found	0
	1	1	1	1	[Master Protein] Os08g0273300 protein OS=Oryza sativa subsp. japonica GN=OSJNBa0053M06.38 PE=4 SV=1	High	Not Found	0
	1	1	1	1	[Master Protein] Profilin OS=Oryza sativa subsp. japonica PE=2 SV=1	High	Not Found	0
	2	1	1	1	[Master Protein] Elongation factor 1-beta OS=Oryza sativa subsp. japonica GN=Os07g0662500 PE=1 SV=3	High	Not Found	0
	1	1	1	1	[Master Protein] Expressed protein OS=Oryza sativa subsp. japonica GN=OSJNBb0081K01.7 PE=2 SV=1	High	Not Found	0
	1	1	1	1	[Master Protein] cDNA clone:006-208-D03, full insert sequence OS=Oryza sativa subsp. japonica PE=2 SV=1	High	Not Found	0
	1	1	1	1	[Master Protein] Putative uncharacterized protein OS=Oryza sativa subsp. japonica GN=OsJ_08332 PE=4 SV=1	High	Not Found	0
# Proteins	Number of proteins in the protein master group (homologous proteins, isoforms, etc.).
# Peptides	Number of distinct peptides for the protein group.
# Unique Peptides	Number of distinct peptides unique for the protein group, these peptides does not occur for proteins from any other group.
# PSMs	Peptide spectrum matches
Exp. q-value Sequest HT	The experimental q-values that are derived from the validation.

### Sheet: PsaC peptides
Annotated Sequence	Confidence	Modifications	Modifications in Master Proteins	Qvality PEP	Qvality q-value	# Protein Groups	# Proteins	# PSMs	Master Protein Accessions	Positions in Master Proteins	# Missed Cleavages	Theo. MH+ [Da]	Found in Sample: [S1] F1: IgG	Found in Sample: [S2] F2: Pho1	Area: F1: Sample	Area: F2: Sample	XCorr Sequest HT	Confidence Sequest HT	Percolator q-Value Sequest HT	Percolator PEP Sequest HT
[R].CESACPTDFLSVR.[V]	High	2xCarbamidomethyl [C1; C5]		0.1067	0	1	1	1	P0C361	P0C361 [54-66]	0	1541.67	Not Found	High		113250	2.01	High	0	0.06047
[K].IYDTCIGCTQCVR.[A]	High	3xCarbamidomethyl [C5; C8; C11]		0.0161863	0	1	1	2	P0C361	P0C361 [7-19]	0	1645.71	Not Found	High		73794.9	1.66	High	0	0.007593
PEP	Posterior error probability
Xcorr	Cross correlation, a measure of the goodness of the fit of the experimental peptide fragments to theoretical spectra
q-value	Minimal FDR at which the identification is considered correct

### Sheet: Dpe1 peptides
Red shows peptides detected with IgG but not with anti-Pho1
Annotated Sequence	Confidence	Modifications	Modifications in Master Proteins	Qvality PEP	Qvality q-value	# Protein Groups	# Proteins	# PSMs	Master Protein Accessions	Positions in Master Proteins	# Missed Cleavages	Theo. MH+ [Da]	Found in Sample: [S1] F1: IgG	Found in Sample: [S2] F2: Pho1	Area: F1: Sample	Area: F2: Sample	XCorr Sequest HT	Confidence Sequest HT	Percolator q-Value Sequest HT	Percolator PEP Sequest HT
[R].GELRTQYDCFK.[K]	Low	1xCarbamidomethyl [C9]		1	0.971383	1	1	1	Q8LI30	Q8LI30 [217-227]	1	1416.66	Low	Not Found	22432.7		0.63	Low	0.9497	1
[R].TQYDCFKKNPNISGWLEDAALFAAIDR.[S]	Low	1xCarbamidomethyl [C5]		0.96764	0.759114	1	1	2	Q8LI30	Q8LI30 [221-247]	2	3143.53	Low	Low			0.8	Low	0.9206	1
[R].SIDALSWYEWPEPLK.[N]	Low			1	0.813491	1	1	1	Q8LI30	Q8LI30 [248-262]	0	1833.91	Not Found	Low			1.29	Low	0.6978	0.9674
[K].AMEAGGFEWWIK.[R]	Low			1	0.928641	1	1	1	Q8LI30	Q8LI30 [365-376]	0	1424.67	Low	Not Found			0.43	Low	0.868	1
[K].AMEAGGFEWWIK.[R]	Low	1xOxidation [M2]		0.997117	0.807342	1	1	1	Q8LI30	Q8LI30 [365-376]	0	1440.66	Low	Not Found	15324.1		0.73	Low	0.6872	0.9585
[R].INRALDLYDEFR.[I]	Low			1	0.971383	1	1	1	Q8LI30	Q8LI30 [378-389]	1	1524.78	Not Found	Low		29631.7	0.53	Low	0.9484	1
[R].ALDLYDEFR.[I]	Medium			0.154486	0.0311568	1	1	1	Q8LI30	Q8LI30 [381-389]	0	1141.55	Not Found	Medium		32873	2.15	Medium	0.02235	0.09185
[R].IDHFRGLAGFWAVPSESK.[V]	Low			1	0.960975	1	1	1	Q8LI30	Q8LI30 [390-407]	1	2017.03	Low	Not Found			1.11	Low	0.9254	1
[K].QTVFKYLPEANR.[T]	Low			1	0.960975	1	1	1	Q8LI30	Q8LI30 [508-519]	1	1465.78	Not Found	Low			0.62	Low	0.9254	1
[R].TSMVTMQDILGLDSSARMNTPATQK.[G]	Low	1xOxidation [M6]		1	0.846009	1	1	1	Q8LI30	Q8LI30 [537-561]	1	2712.3	Not Found	Low		107185	1.5	Low	0.7431	0.9853
[R].MPSSVSFDSLSPEAAK.[L]	Low	1xOxidation [M1]		0.772784	0.415584	1	1	2	Q8LI30	Q8LI30 [568-583]	0	1668.78	Not Found	Low		27288	0.9	Low	0.2786	0.6438
[R].MPSSVSFDSLSPEAAK.[L]	Low			0.339733	0.0746137	1	1	1	Q8LI30	Q8LI30 [568-583]	0	1652.78	Not Found	Medium		95061.1	1.53	Medium	0.04592	0.228
[K].VAVAAPDR.[A]	Low			0.272586	0.0529665	1	1	1	Q8LI30	Q8LI30 [60-67]	0	798.447	Not Found	Medium			1.47	Medium	0.03372	0.1762
[R].RAGVLLHPTSLRGPHGIGDLGDEAVAFLAWLR.[D]	Low			1	0.979557	1	1	1	Q8LI30	Q8LI30 [97-128]	2	3394.85	Low	Not Found			1.22	Low	0.964	1
PEP	Posterior error probability
Xcorr	Cross correlation, a measure of the goodness of fit of experimental peptide fragments to theoretical spectra
q-value	Minimal FDR at which the identification is considered correct

### Sheet: Pho1 peptides
Annotated Sequence	Confidence	Modifications	Modifications in Master Proteins	Qvality PEP	Qvality q-value	# Protein Groups	# Proteins	# PSMs	Master Protein Accessions	Positions in Master Proteins	# Missed Cleavages	Theo. MH+ [Da]	Found in Sample: [S1] F1: IgG	Found in Sample: [S2] F2: Pho1	Area: F1: Sample	Area: F2: Sample	XCorr Sequest HT	Confidence Sequest HT	Percolator q-Value Sequest HT	Percolator PEP Sequest HT
[K].HHAEFTPVFSPEHFSPLK.[A]	Low			0.320229	0.0761477	1	4	1	B3IYE3	B3IYE3 [87-104]	0	2107.04	Not Found	Low		33594.3	2.16	Low	0.05174	0.2346
[R].LKQQYTLCSASLQDIIAR.[F]	Low	1xCarbamidomethyl [C8]		0.29334	0.0663639	1	2	1	B3IYE3	B3IYE3 [349-366]	1	2108.12	Not Found	Medium		667579	1.71	Medium	0.04557	0.2112
[R].MSILNTASSSK.[F]	High	1xOxidation [M1]		0.0215297	0	1	5	2	B3IYE3	B3IYE3 [945-955]	0	1154.57	Low	High		4.19494e+06	3.07	High	0	0.0109
[R].TDVSYPVK.[F]	Medium			0.145034	0.0242669	1	4	1	B3IYE3	B3IYE3 [248-255]	0	908.472	Not Found	Medium		8.6446e+06	1.66	Medium	0.01636	0.09357
[R].TVAYTNHTVLPEALEK.[W]	Low			0.240791	0.0520361	1	5	1	B3IYE3	B3IYE3 [422-437]	0	1785.94	Not Found	Medium			1.74	Medium	0.03645	0.1678
[K].WIGSDDWVLNTDK.[L]	High			0.0836767	0.00570125	1	5	1	B3IYE3	B3IYE3 [645-657]	0	1548.73	Not Found	High		3.72784e+06	1.62	High	0.003738	0.05001
[R].INSFVPR.[VCA]	Low			0.21103	0.0520361	1	7	1	B3IYE3	B3IYE3 [739-745]	0	832.468	Not Found	Medium		2.52904e+06	1.95	Medium	0.03493	0.1444
[R].MHWIGGENIK.[V]	High	1xOxidation [M1]		0.0450498	0	1	4	2	B3IYE3	B3IYE3 [268-277]	0	1200.58	Not Found	High		542523	1.44	High	0	0.02485
[K].IDGELMNIIISK.[Y]	Low	1xOxidation [M6]		0.288426	0.0663639	1	5	1	B3IYE3	B3IYE3 [457-468]	0	1361.73	Not Found	Medium		657643	1.91	Medium	0.04557	0.2072
[R].RAGDSLSWEDFPSK.[V]	Medium			0.191309	0.0481224	1	4	3	B3IYE3	B3IYE3 [370-383]	1	1594.75	Not Found	Medium		1.06235e+06	2.88	Medium	0.03197	0.1286
[K].KFADDEDLQSEWR.[A]	Medium			0.155343	0.0242669	1	5	2	B3IYE3	B3IYE3 [663-675]	1	1638.74	Not Found	Medium		149724	1.96	Medium	0.02733	0.1236
[K].IDGELMNIIISK.[Y]	High			0.087719	0.00570125	1	5	1	B3IYE3	B3IYE3 [457-468]	0	1345.74	Not Found	High		2.83925e+06	2.45	High	0.003738	0.05267
[K].WSLDIMQK.[L]	Low			0.288426	0.0663639	1	5	1	B3IYE3	B3IYE3 [438-445]	0	1020.52	Not Found	Medium		569085	1.23	Medium	0.04557	0.207
[R].QLLNILGIVYR.[Y]	Low			0.354614	0.0880964	1	5	2	B3IYE3	B3IYE3 [716-726]	0	1301.79	Not Found	Low		281620	1.87	Low	0.06015	0.2648
[K].FADDEDLQSEWR.[A]	High			0.0165389	0	1	5	2	B3IYE3	B3IYE3 [664-675]	0	1510.64	Not Found	High		7.87139e+06	3.42	High	0	0.008122
[K].QAYYLSMEFLQGR.[A]	Low	1xOxidation [M7]		0.63063	0.328088	1	4	1	B3IYE3	B3IYE3 [135-147]	0	1621.77	Not Found	Low		551778	1.4	Low	0.241	0.5349
[R].AGDSLSWEDFPSK.[V]	Low			0.788572	0.477805	1	4	1	B3IYE3	B3IYE3 [371-383]	0	1438.65	Not Found	Low			1.02	Low	0.3739	0.7151
[R].MSILNTASSSK.[F]	High			0.0240398	0	1	5	1	B3IYE3	B3IYE3 [945-955]	0	1138.58	Not Found	High		7.79503e+06	2.98	High	0	0.01233
[R].FEEVKR.[F]	Low			0.763941	0.452376	1	5	1	B3IYE3	B3IYE3 [880-885]	1	807.436	Not Found	Low			1.29	Low	0.3474	0.6858
[K].VAVQMNDTHPTLCIPELMR.[I]	High	1xOxidation [M5]; 1xCarbamidomethyl [C13]		0.0089101	0	1	4	1	B3IYE3	B3IYE3 [384-402]	0	2241.08	Not Found	High		156534	2.14	High	0	0.004051
[R].TIHEYAK.[D]	Low			0.314966	0.0761477	1	5	1	B3IYE3	B3IYE3 [961-967]	0	861.446	Not Found	Low		927456	1.75	Low	0.05174	0.2298
[K].DFPSYIECQEK.[V]	Low	1xCarbamidomethyl [C8]		0.307196	0.0761477	1	5	1	B3IYE3	B3IYE3 [921-931]	0	1415.61	Not Found	Low			1.59	Low	0.05174	0.2232
[R].ILDNIDLPDSIAK.[L]	Low			0.369078	0.0982347	1	5	1	B3IYE3	B3IYE3 [486-498]	0	1426.78	Not Found	Low		1.8454e+07	1.96	Low	0.06698	0.2775
[K].SLEPSVVVEEK.[T]	High			0.0190976	0	1	5	1	B3IYE3	B3IYE3 [521-531]	0	1215.65	Not Found	High		6.14146e+06	3.08	High	0	0.009537
[K].ICHVLYPGDESPEGK.[V]	Low	1xCarbamidomethyl [C2]		0.211968	0.0520361	1	2	2	B3IYE3	B3IYE3 [331-345]	0	1700.79	Not Found	Medium		1.1582e+07	2.83	Medium	0.03493	0.1448
[K].VVAHDIPIPGYK.[T]	Low			0.259208	0.0536297	1	4	3	B3IYE3	B3IYE3 [278-289]	0	1308.73	Not Found	Medium		776675	2.27	Medium	0.03716	0.183
[K].DFPSYIECQEKVDK.[A]	Low	1xCarbamidomethyl [C8]		0.295822	0.0663639	1	5	2	B3IYE3	B3IYE3 [921-934]	1	1757.81	Not Found	Medium		602099	2.25	Medium	0.04557	0.2134
[K].DIWDIKPVILP.[-]	Low			0.522003	0.205525	1	5	1	B3IYE3	B3IYE3 [968-978]	0	1308.76	Not Found	Low		1.21641e+06	2.1	Low	0.1428	0.4213
[R].FCNPELSAIISK.[W]	Low	1xCarbamidomethyl [C2]		0.946881	0.760465	1	5	1	B3IYE3	B3IYE3 [633-644]	0	1378.7	Not Found	Low			1.6	Low	0.6764	0.9267
[K].YGTEDTSLLK.[K]	Low			0.983156	0.844995	1	5	1	B3IYE3	B3IYE3 [469-478]	0	1126.56	Not Found	Low		1.66023e+06	1.16	Low	0.7882	0.979
PEP	Posterior error probability
Xcorr	Cross correlation, a measure of the goodness of fit of experimental peptide fragments to theoretical spectra
q-value	Minimal FDR at which the identification is considered correct
